# Technical upgrade of an open-source liquid handler to support bacterial colony screening

**DOI:** 10.1101/2023.02.28.530165

**Authors:** Irene del Olmo, Pablo Yubero, Álvaro Gómez-Luengo, Juan Nogales, David R. Espeso

## Abstract

The optimization of genetically engineered biological constructs is a key step to deliver high-impact biotechnological applications. The use of high-throughput DNA assembly methods allows the construction of enough genotypic variants to successfully cover the target design space. This, however, entails extra workload for researchers during the screening stage of candidate variants. Despite the existence of commercial colony pickers, their high price excludes small research laboratories and budget-adjusted institutions from accessing such extensive screening capability. In this work we present COPICK, a technical solution to automatize colony picking in an open-source liquid handler Opentrons OT-2. COPICK relies on a mounted camera to capture images of regular Petri dishes and detect microbial colonies for automated screening. COPICK’s software can then automatically select the best colonies according to different criteria (size, color and fluorescence) and execute a protocol to pick them for further analysis. Benchmark tests performed for *E. coli* and *P. putida* colonies delivers a raw picking performance over pickable colonies of 82% with an accuracy of 73.4% at an estimated rate of 240 colonies/h. These results validate the utility of COPICK, and highlight the importance of ongoing technical improvements in open-source laboratory equipment to support smaller research teams.
