## Supplementary material for "Technical upgrade of an open-source liquid handler to support bacterial colony screening": Picking test data table

### Sheet: PARSED data
Plate_number	File_name	Real colony number	Detectron 2 Segmented_colonies	True_positive	Noise / Artifacts deteced & picked	Colonies_in_groups_picked_as_single (counts)	Single_colonies_picked_as_group (counts)	objects_in_groups_picked_as_single (groups)	objects_picked_as_group (groups)	Not_processed	Not pickable (border)	Non detected
0	ME3I_white__291122_095903	12	17	9	8	0	0	0	0	3	1	2
1	ME3I_white__291122_131128	124	133	82	30	18	12	9	6	18	10	8
2	ME3I_white__291122_162204	30	37	26	5	0	6	0	3	1	1	0
3	ME3I_white__301122_111451	56	59	42	5	3	11	1	5	6	2	4
4	ME3I_white__301122_115101	42	45	33	3	3	6	1	3	2	2	0
5	ME3I_white__301122_120603	258	239	191	22	4	24	2	12	51	31	20
6	ME3I_white__301122_134527	35	49	16	11	2	21	1	6	11	3	8
7	ME3I_white__301122_152500	161	157	126	20	4	9	2	3	28	21	7
8	ME3I_white__301122_154330	72	77	49	17	2	10	1	5	16	8	8
9	ME3I_white__121222_113444	10	16	9	7	0	0	0	0	1	1	0
10	ME3I_white__121222_114402	51	48	33	3	4	10	2	5	9	6	3
11	ME3I_white__121222_120254	53	56	42	6	0	8	0	4	7	7	0
12	ME3I_white__121222_122003	87	79	62	5	2	11	1	5	18	14	4
13	ME3I_white__121222_124603	453	422	340	32	14	43	7	21	78	54	24
14	ME3I_white__121222_152019	172	162	144	1	6	14	3	7	15	14	1
15	ME3I_white__121222_160821	86	63	49	8	0	6	0	3	34	24	10
16	ME3I_white__131222_092926	156	130	111	7	0	12	0	6	39	33	6
17	ME3I_white__131222_111339	144	133	105	8	4	18	2	9	26	21	5
18	ME3I_white__131222_114423	126	125	94	9	8	18	4	8	16	5	11
19	ME3I_white__131222_121341	187	167	123	15	8	26	3	13	43	31	12
20	ME3I_white__131222_124939	140	144	102	15	0	27	0	12	26	1	25
21	ME3I_white__131222_131504	135	147	114	18	4	13	2	6	11	3	8
22	ME3I_white__131222_133335	174	152	142	2	4	6	2	3	25	18	7
23	ME3I_white__141222_090546	181	170	137	8	10	20	5	10	24	17	7
24	ME3I_white__141222_093447	196	180	134	14	9	28	4	14	39	25	14
25	ME3I_white__141222_122103	313	294	210	41	31	28	15	14	58	31	27
26	ME3I_white__141222_125109	303	276	210	34	16	24	8	12	65	44	21
27	ME3I_white__141222_152812	188	173	143	7	6	20	3	10	29	20	9
28	ME3I_white__141222_154910	213	182	159	1	18	13	9	6	30	27	3
29	ME3I_white__141222_170105	39	40	34	4	0	2	0	1	4	3	1
30	ME3I_white__141222_170704	48	51	37	8	4	4	2	2	5	5	0
31	ME3I_white__141222_171219	35	37	29	6	0	2	0	1	5	4	1
32	ME3I_white__141222_171813	157	146	128	3	6	12	3	6	17	16	1
33	ME3I_white__141222_173206	159	146	123	13	4	8	2	4	28	17	11
34	ME3I_white__141222_194911	240	212	159	26	18	18	9	9	54	35	19
35	ME3I_white__141222_200518	402	350	271	39	20	30	10	15	96	9	87
36	ME3I_white__171222_153252	53	53	37	7	2	8	1	4	10	10	0
37	ME3I_white__171222_165759	54	58	38	6	0	14	0	7	9	2	7
38	ME3I_white__171222_170502	190	178	137	8	6	30	3	15	32	26	6
39	ME3I_white__171222_172854	331	295	256	15	12	18	6	9	54	37	17
40	ME3I_white__191222_134206	309	281	231	13	18	28	9	14	46	35	11
41	ME3I_white__191222_153138	362	349	277	14	21	48	11	24	40	29	11
42	ME3I_white__191222_165157	465	414	340	26	20	38	10	19	86	59	27
43	ME3I_white__201222_132051	444	417	319	32	41	46	21	23	61	47	14
TOTAL		7446	6959	5453	582	352	750	174	364	1276	809	467
		AGGREGATED STATISTICS
		True Positives (TP)	5453
		False Positives (FP)	1506
		False Negative	467
		True Negatives	0
		PERFORMANCE METRICS
		RAW performance (pickable)	82.1606	%	% OF CORRECT PREDICTIONS AND PICKABLE
		RAW performance (screened)	73.234	%	% OF CORRECT PREDICTIONS OVER SAMPLE
		Accuracy	73.4312	%	% OF CORRECT PREDICTIONS OVER DETECTION
		Missclassification Rate	26.5688	%	% OF INCORRECT PREDICTIONS
		Sensitivity	92.1115	%	% OF CORRECT PREDICTIONS FOR ACTUAL COLONIES
		Precision	78.359	%	% OF CORRECT PREDICTIONS FOR ELEMENTS CLASSIFIED AS POSITIVE
